# cfMethDB: a comprehensive cfDNA methylation data resource for cancer biomarkers

**DOI:** 10.1101/2025.03.19.644046

**Authors:** Yuanhui Sun, Zhixian Zhu, Qiangwei Zhou, Zhe Wang, Yuying Hou, Xionghui Zhou, Guoliang Li

**Author notes:** Equal contribution (Yuanhui Sun, Zhixian Zhu, Qiangwei Zhou). Corresponding author. (Li G).

## Abstract

Cancer is a major global health threat, and early detection of cancer is crucial for improving patient outcomes. DNA methylation in circulating cell-free DNA (cfDNA) has emerged as a promising biomarker for non-invasive cancer diagnosis. However, the integration and utilization of existing cfDNA methylation data have been limited, hindering comprehensive research efforts, especially in the discovery of cfDNA methylation biomarkers. To address this challenge, we introduce cfMethDB, a comprehensive database dedicated to cfDNA methylation in cancer that encompasses 4828 publicly available datasets. Through standardized analysis, we identified 1,048,770 differentially methylated cytosines (DMCs) as candidate biomarkers across seven cancer types. With cfMethDB, we not only identified known cfDNA methylation biomarkers, but also discovered several genes, such as *ZIC4*, that could be novel biomarkers. Moreover, cfMethDB offers a suite of user-friendly tools, including biomarker evaluation, pan-cancer search and end motif analysis. We hope that cfMethDB will serve as a valuable platform for the discovery of novel cancer cfDNA methylation biomarkers and will facilitate cancer research and clinical applications. cfMethDB is publicly available at: https://cfmethdb.hzau.edu.cn/home.
