## Supplementary material for "cfMethDB: a comprehensive cfDNA methylation data resource for cancer biomarkers": Table S1

### Sheet: Sheet1
Table S1 Summary of early detection kits for cancer approved by NMPA.
Approve ID	Gene	Cancer Type	Sample Type
20243401386	MT1A/EPO/SEPT9	Esophageal cancer	Blood
20243400902	SEPT9/BCAT1/IKZF1/BCAN/VAV3	Colorectal cancer	Blood
20243400692	RPRM/SDC2/TCF4	Gastric cancer	Blood
20243400221	ONECUT2/VIM	Urothelial carcinoma	Urine
20233401946	SDC2/ADHFE1/PPP2R5C	Colorectal cancer	Stool
20233400970	SDC2/NPY/FGF5/PDX1	Colorectal cancer	Stool
20233400944	PAX1	Cervical cancer	NA
20233400836	BMPR1A/PLAC8	Liver cancer	NA
20233400253	PAX1/JAM3	Cervical cancer	NA
20233400151	SEPT9	Colorectal cancer	Blood
20223401371	SEPT9/SDC2/BCAT1	Colorectal cancer	Blood
20223401301	TWIST1	Bladder Cancer	NA
20223401036	ASTN1/DLX1/ITGA4/RXFP3/SOX17/ZNF671	Cervical cancer	NA
20223400637	SFRP2/SDC2	Colorectal cancer	Stool
20223400373	SDC2/TFPI2	Colorectal cancer	Stool
20223400203	SHOX2/RASSF1A/PTGER4	Lung cancer	NA
20213400007	SDC2	Colorectal cancer	Stool
20203400845	BMP3/NDRG4	Colorectal cancer	Stool
20203400447	RNF180/ SEPT9	Gastric cancer	NA
20193400316	SEPT9	Colorectal cancer	Blood
20193400101	MGMT	Glioma	NA
20183400506	SDC2	Colorectal cancer	Stool
20183400103	SEPT9	Colorectal cancer	Blood
20173403354	SHOX2/RASSF1A	Lung cancer	NA
20153401481	SEPT9	Colorectal cancer	Blood
Note: NMPA, National Medical Products Administration (https://www.nmpa.gov.cn/); NA: The sample type is unspecified in our collection.
