## Supplementary material for "cfMethDB: a comprehensive cfDNA methylation data resource for cancer biomarkers": Table S2

### Sheet: Sheet1
	Table S2 Statistics of cfDNA methylation data in cfMethDB.
	Project	Method	Cancer Type	Sample Number
				Cancer	Normal
	PRJNA494975	WGBS	Breast cancer	117	39
	PRJNA929650		Breast cancer	235	273
	PRJNA997370		Breast cancer	3	4
	PRJCA001372		Liver cancer	18	4
	PRJNA418597		Pancreatic cancer	5	5
			Lung cancer	5
	PRJNA628686	Target BS	Colorectal cancer	40	46
			Esophageal cancer	60
			Gastric cancer	37
			Liver cancer	43
			Pancreatic cancer	71
	PRJNA672914		Pancreatic cancer	22	13
	PRJNA360288	Padlock BS	Liver cancer	695	217
	PRJNA383358		Colorectal cancer	273	0
	PRJNA383370		Lung cancer	327	0
	PRJNA574555		Colorectal cancer	758	675
	PRJNA534206	ELSA-seq	Lung cancer	284	246
	PRJNA771691	LABS	Pancreatic cancer	8	34
			Colorectal cancer	50
	PRJNA860193	Heatrich-BS	Colorectal cancer	83	4
	PRJNA315379	RRBS	Colorectal cancer	30	75
			Lung cancer	29
	Total			3193	1635
				4828
