## Supplementary material for "cfMethDB: a comprehensive cfDNA methylation data resource for cancer biomarkers": Table S3

### Sheet: Sheet1
Table S3 Statistics of DMCs in each cancer type.
Cancer Type	Total DMCs	Hyper DMCs		Hypo DMCs
Breast cancer	144254	10925		133329
Lung cancer	9472	5627		3845
Colorectal cancer	447066	306476		140590
Esophageal cancer	130104	91226		38878
Gastric cancer	170245	126897		43348
Liver cancer	107107	60793		46314
Pancreatic cancer	40522	26459		14063
Total	1048770	628403		420367
