## Supplementary material for "cfMethDB: a comprehensive cfDNA methylation data resource for cancer biomarkers": Table S4

### Sheet: Sheet1
Table S4 Summary of cfDNA methylation data in functional modules.
Cancer Type	DMC identification	Biomarker evaluation	End motif analysis
Colorectal cancer	PRJNA628686	PRJNA628686, PRJNA771691	Not support
Esophageal cancer	PRJNA628686	PRJNA628686	Not support
Gastric cancer	PRJNA628686	PRJNA628686	Not support
Liver cancer	PRJNA628686	PRJCA001372, PRJNA628686	PRJCA001372
Pancreatic cancer	PRJNA628686, PRJNA672914	PRJNA628686, PRJNA672914, PRJNA771691	PRJNA672914
Lung cancer	PRJNA534206	PRJNA315379, PRJNA534206	PRJNA534206
Breast cancer	PRJNA494975, PRJNA929650	PRJNA494975	PRJNA494975, PRJNA929650
